# Proneural lineage identity is the primary determinant of embryonic synchrony patterns in the developing hindbrain

**DOI:** 10.1101/2025.11.14.688499

**Authors:** Matthias Blanc, Lydvina Meister, Gonzalo Ortiz-Álvarez, William C. Lemon, Ulla-maj Fiuza, Philipp J. Keller, Isabel Espinosa-Medina, Cristina Pujades

## Abstract

Does the stem cell origin impact on how daughter neurons acquire functional characteristics? Here, we uncovered that progenitor identity, defined by proneural gene expression, hardwires the functional mode (synchrony vs. asynchrony) of a neuron. Multimodal cell lineage reconstruction combining intersectional lineage tracing, newly developed computational tools, and genetic knockouts revealed that different progenitors produced functionally distinct neuronal subtypes in the zebrafish hindbrain. Dynamics of neuronal production suggest that progenitor competence changes over time. Whereas *neurog1*-expressing progenitors contributed to both glutamatergic and GABAergic lineages at early embryonic stages, later, other progenitor pools also assumed this role. Whole-hindbrain 3D atlases, in which we combined calcium imaging to monitor spontaneous neuronal activity with genetic perturbations and progenitor origin, unveiled that the emergence of neuronal activity patterns was presaged by their progenitor identity. This suggests a link between cell ontogeny and neuronal activity in the zebrafish hindbrain, and more fundamentally how the embryonic progenitor identity controls the emergence of neuronal diversity in glutamatergic and GABAergic neuronal populations.
