## Supplementary material for "Proneural lineage identity is the primary determinant of embryonic synchrony patterns in the developing hindbrain": Table S1

### Sheet: Sheet1
gRNA for CRISPR-Cas9 5' – 3'
	control	neurog1	ascl1b	ptf1a	atoh1a
gRNA1	GGCTCCTTGCTCGCGACTTG	TGACTACTCCTTTTCGCACA	TTCTCCAGGCTCTCCGAGAA	GTCATCGTCGTCGAAATAAG	AATGAGCACGGATACAAGAG
gRNA2	GGCGACCGTGGCCGGAACGA	GCACAACCTTAACGACGCAT	TTGCGCCGCGCCACCGCCAT	TGAAGAGGCGGAGGCGCATG	GCCATGAGTGCCAAGGCTGG
gRNA3	GCCTGCGCGTACCGACTCGG	GGGCACTTTCGGAGACCATC	CTTCGCCAGCACGTACCGAA	GTCCATTAACGATGCTTTCG	CCAACGTCGTGCAGAAACAG
gRNA4	ACTCGATTGTACCTAGTGGT	GACTCTTGCTCCTGGCCGTC	GGACGAGCACGACGCCGTGT	TACGGGTTGCCTCCTCTCGC	GGCGTCTGTCGGAGAGGCAC
oligos for RT-PCR CDS 5' – 3'
	neurog1 (620bp)	ascl1b (980bp)	ptf1a (809bp)	atoh1a (781bp)
Fw	TTTCTGGCGTATTCCTAACCTG	CGCATTACTCGCAAACTCC	TGTTGGATCCATTCACAGGCT	CCGTCCCTGTATCCATAGCC
Rv	TGCAAGTATCCAAAATCGTCC	CGTACTCCGAAAGTCCCGTG	AGACTTTCGCTGTCCGAATGA	AACCAGACTTGCTCGTTCC
